# Multi-year study on the effects of elevated CO_2_ in mature oaks unravels subtle metabolic adjustments but stable biotic stress resistance

**DOI:** 10.1101/2025.05.03.652050

**Authors:** Rosa Sanchez-Lucas, Mark Raw, Alisha Datta, Katie Hawkins, Deanne Brettle, Emma Ann Platt, Sami Ullah, Kris Hart, Carolina Mayoral, Moritz Stegner, Ilse Kranner, Scott A. L. Hayward, Victoria Pastor, A. Rob MacKenzie, Estrella Luna

## Abstract

- Rising atmospheric CO_2_ levels are predicted to influence forest health directly and indirectly, yet the long-term effects of elevated CO_2_ (eCO_2_) on mature trees in natural ecosystems remain poorly understood. Understanding how eCO_2_ affects susceptibility to biotic stress and alters leaf metabolism is critical for predicting forest responses to climate change.
- We examined the effects of eCO_2_ (+150 ppm) on 180-year-old *Quercus robur* at the Birmingham Institute of Forest Research (BIFoR) Free Air CO_2_ Enrichment (FACE) facility. From 2016 (pre-treatment) to 2024 (year 8 of enrichment), we monitored natural powdery mildew infection and insect herbivory, alongside targeted and untargeted metabolomic profiling of leaf material collected across the growing season.
- While seasonal patterns and an overall decline in PM and herbivory were observed, no consistent differences in biotic stress incidence emerged due to eCO_2_. Metabolomic data revealed subtle but widespread shifts, especially in amino acid, CoenzymeA, and redox pathways.
- These results suggest that although eCO_2_ drives extensive metabolic changes, it does not alter biotic stress resistance in mature oaks. Instead, eCO_2_ appears to promote physiological plasticity that may shape future responses to combined environmental stressors. These insights offer a valuable reference point for interpreting long-term ecosystem dynamics.
