## Supplementary Table 1 for "Multi-year study on the effects of elevated CO_2_ in mature oaks unravels subtle metabolic adjustments but stable biotic stress resistance"

### Sheet: FACE Performance All years_2017
Supplemental figure 1: BIFoR FACE performance per CO2 enriched array per growing season. The daily data is calculated using daylight hours only to determine the enrichment performance. ppm = parts per million
Year	Treatment	Array	CO2 Enrichment Mean (ppm)	CO2 Enrichment SD (ppm)	Operating Hours at Target Range within 10%	Operating hours at target range within 20%	Running Hours Total
2017	eCO2	A1	143.26	26.11	2272	2670	2949
2017	eCO2	A4	144.69	23.38	2409	2746	2924
2017	eCO2	A6	147.98	26.25	2383	2728	2948
2018	eCO2	A1	126.58	46.96	1983	2461	3096
2018	eCO2	A4	127.11	48.32	2157	2571	3098
2018	eCO2	A6	132.07	47.14	2171	2509	3074
2019	eCO2	A1	143.66	62.07	2234	2745	3070
2019	eCO2	A4	142.77	29.88	2392	2859	3071
2019	eCO2	A6	145.48	33.13	2441	2839	3063
2020	eCO2	A1	144.68	23.95	2470	2852	3009
2020	eCO2	A4	142.68	28.85	2523	2821	3019
2020	eCO2	A6	148.38	24.52	2521	2859	3011
2021	eCO2	A1	132.95	44.4	2214	2599	3031
2021	eCO2	A4	132.21	46.53	2340	2597	3026
2021	eCO2	A6	135.52	45.71	2208	2606	3029
2022	eCO2	A1	135.73	39.23	2191	2597	2992
2022	eCO2	A4	135.97	40.38	2381	2615	2992
2022	eCO2	A6	139.17	40.04	2183	2627	2987
2023	eCO2	A1	119.93	56.98	1877	2314	3031
2023	eCO2	A4	123.02	55.26	2245	2428	3029
2023	eCO2	A6	124.52	56.35	2022	2321	3008
2024	eCO2	A1	143.47	47.48	2363	2740	3028
2024	eCO2	A4	148.48	78.13	2577	2813	3027
2024	eCO2	A6	145.92	28.65	2481	2829	3023
