## Supplementary Table 2 for "Multi-year study on the effects of elevated CO_2_ in mature oaks unravels subtle metabolic adjustments but stable biotic stress resistance"

### Sheet: Supplementary Table 2
Supplementary Table 2: Identified metabolims classified by pathway. P values (FDR Benjamin-Hochberg corrected) are included. Fold Change per each month is represented comparing eCO2 versus aCO2
Identification	RT	m/z (corrected)	m/z	May	June	July	August	September	Abduct	Pathway	p-value
Dimethylmaleic acid	213.378	144.042	143.035	-0.369618	2.91446	0.361153	-0.931007	3.12301	m-H	Alkaloids: Nicotinate and nicotinamide metabolism	0.4986
Pyrrole-2-carboxylate 2	457.053	111.042	110.035	0.329455	-1.02287	0.271345	-0.328444	-0.0247101	m-H	Alkaloids: Nicotinate and nicotinamide metabolism
7-Methyluric acid	189.844	182.042	183.049	1.76073	1.08066	-0.213079	-1.61247	0.100308	m+H	Alkaloid Synthesis: Caffeine metabolism
Dictamnine	219.003	199.058	198.051	-3.50184	-4.42143	-4.29278	-3.25157	-0.862135	m-H	Alkaloids Synthesis
Harmaline	36.3315	214.102	238.095	-0.393635	1.07184	1.14054	0.27591	-0.55837	m+Na	Alkaloids Synthesis
Calystegine A3	88.2127	159.09	158.082	-0.270631	1.92526	0.465554	-0.42842	1.79366	m-H	Alkaloids synthesis: Tropane, piperidine and pyridine
5-Formimidoyltetrahydrofolate	165.145	472.188	471.181	-0.147782	0.385266	-0.186681	-0.112059	-1.33703	m-H	Amino acids metabolism:glutamate	0.3349
2-Acetamido-5-oxopentanoate	166.196	173.061	174.069	0.0584415	2.65906	0.863188	-1.23854	0.420101	m+H	Amino acids metabolism:glutamate
1H-Indol-3-ol	65.0162	133.05	134.058	-0.129806	-0.816082	-1.47419	0.331932	-0.197462	m+H	Amino acids metabolism:tryptophan
Carbamoyl phosphate	38.4728	140.99	141.998	-0.419914	-0.257429	0.566256	-0.087551	-1.47851	m+H	Amino acids Synthesis: Arginine, proline
Thiocysteine	47.468	152.983	151.976	-1.01822	-0.61586	0.585315	-0.662487	-1.38647	m-H	Amino acids synthesis: Cysteine and methionine
5-Acetamidopentanoate	88.2127	159.09	158.082	-0.270631	1.92526	0.465554	-0.42842	1.79366	m-H	Amino acids Synthesis: Lysine degradation
2;3-Dehydroadipyl-CoA; 5-Carboxy-2-pentenoyl-CoA	458.003	893.139	894.146	0.899682	0.968284	2.56419	0.935256	0.961902	m+H	Amino acids synthesis: Phenylalanine, valine, leucine
6-Hydroxymelatonin	435.236	248.124	249.131	0.680955	1.19513	3.14205	1.40596	0.436049	m+H	Amino acids synthesis:Tryptophan
(S)-2-(Succinylamino)-6-oxoheptanedioate	125.392	289.071	290.078	-0.160366	0.078111	-0.29492	0.251472	1.39731	m+H	Amino acids synthesis: Lysine
CMP-pseudaminic acid	118.649	639.172	638.165	-0.254004	-0.864925	-1.3281	-0.558914	0.0475356	m-H	Amino sugar and nucleotide sugar metabolism
2;4-Bis(acetamido)-2;4;6-trideoxy-beta-L-altropyranose	217.364	246.119	247.126	0.395377	-1.17496	-0.455078	-0.193019	-0.848147	m+H	Amino sugar and nucleotide sugar metabolism
N-Acetyl-D-mannosamine 6-phosphate	206.899	301.058	300.05	-0.0948415	0.302801	0.335995	-0.10406	-1.5101	m-H	Amino sugar and nucleotide sugar metabolism
2'-N-Acetylparomamine	435.999	365.189	364.182	-2.71204	0.37434	-0.183285	-0.642927	-0.88813	m-H	Amino sugar and nucleotide sugar metabolism
2-Descarboxy-betanidin	168.577	344.105	343.098	-0.724346	-0.861313	0.985618	-0.643213	0.000793324	m-H	Betalain biosynthesis	0.9682
cyclo-Dopa 5-O-glucoside	271.467	357.097	356.089	-0.147163	0.278618	0.206519	-0.218911	-1.17389	m-H	Betalain biosynthesis
Biotinyl-5'-AMP	121.179	573.148	574.156	0.764182	-0.466762	-1.63406	-1.72241	-1.67338	m+H	Biotin metabolism	1
10;16-Dihydroxyhexadecanoic acid	431.58	288.232	287.225	-0.360371	0.784272	0.128227	-1.42355	-1.13043	m-H	Cutin, suberine and wax biosynthesis	1
2-Hydroxy-6-oxo-6-(2-hydroxyphenyl)-hexa-2;4-dienoate	48.3457	234.059	233.052	0.226549	0.403437	0.412084	-0.430949	-1.16481	m-H	Degradation of aromatic compounds	0.7917
2-Naphthoyl-CoA	474.249	921.153	944.142	-0.39275	-0.266316	-0.366115	0.0547989	1.23064	m+Na	Degradation of aromatic compounds
Phenyl chloride	355.971	112.017	113.024	0.288705	-0.0972544	1.80999	0.220522	0.533831	m+H	Degradation of aromatic compounds
2;2';3-Trihydroxybiphenyl	157.373	202.069	203.077	0.00432971	-1.18005	-0.134719	0.00414553	-1.94781	m+H	Degradation of aromatic compounds
Cyclohexa-1;5-diene-1-carbonyl-CoA	188.191	873.15	872.143	0.760883	-0.0225663	0.899152	-0.402979	-0.3286	m-H	Degradation of aromatic compounds
(2E)-Dodec-2-enoyl-CoA	188.79	947.262	946.255	0.452139	-0.615772	0.270533	-1.03956	-1.10519	m-H	Fatty acids synthesis	0.799
trans;cis-Lauro-2;6-dienoyl-CoA	36.3346	945.254	944.247	-1.13156	-0.29015	-0.218843	-0.0901689	2.27749	m-H	Fatty acids synthesis
2;3-Bis-O-(geranylgeranyl)-sn-glycero-1-phospho-L-serine	134.521	803.554	802.547	1.98456	0.323233	0.620329	0.839796	1.1115	m-H	Glycerophospholipid metabolism	0.7917
Diethanolamine	185.821	105.08	106.087	-0.316097	-0.378436	-0.559587	0.596624	2.48729	m+H	Glycerophospholipid metabolism
Phosphodimethylethanolamine	258.753	169.047	168.04	0.314165	1.28158	0.277986	0.990154	1.79755	m-H	Glycerophospholipid metabolism
Secoisolariciresinol-glucoside	321	524.229	525.237	0.708419	0.0242756	-0.610361	0.880427	1.71497	m+H	Lignans	1
(Z)-Phenylacetaldehyde	87.3616	135.063	134.055	0.278345	-2.21658	0.995138	-0.879314	0.741747	m-H	Oxocarboxylic acid metabolism	0.01081
Pentahomomethionine	241.176	219.121	218.114	1.31946	0.347068	-1.8704	-2.93302	0.853209	m-H	Oxocarboxylic acid metabolism
2-(7'-Methylthio)heptylmalate	254.452	278.109	277.102	-1.1467	0.359721	0.862327	0.528632	2.7311	m-H	Oxocarboxylic acid metabolism
S-(4-Methylthiobutylthiohydroximoyl)-L-cysteine	210.413	252.06	253.067	1.99193	2.07377	-0.865707	0.163978	0.250176	m+H	Oxocarboxylic acid metabolism
4-Methylthiobutanaldoxime	65.0162	133.05	134.058	-0.129806	-0.816082	-1.47419	0.331932	-0.197462	m+H	Oxocarboxylic acid metabolism
2-(4'-Methylthio)butylmalate	247.872	236.064	237.071	0.318339	-1.09891	-1.36494	0.293103	2.04543	m+H	Oxocarboxylic acid metabolism
(+)-Panthenol	358.601	205.124	206.131	-0.330039	0.180495	-0.949181	0.759676	1.77841	m+H	Oxocarboxylic acid metabolism
Glucotropeolin	175.105	409.043	410.05	-0.146649	0.562674	-2.9722	-0.470421	0.704964	m+H	Oxocarboxylic acid metabolism
2-Oxo-5-methylthiopentanoic acid	157.98	162.038	163.045	0.597721	-0.660098	1.42349	0.0405105	0.406899	m+H	Oxocarboxylic acid metabolism
(R)-4'-Phosphopantothenate	317.023	299.074	298.066	-1.52726	0.285196	-1.08674	-0.375166	0.845297	m-H	Pantothenate and CoA biosynthesis	0.02397
L-2-Amino-3-mercaptopropionic acid	210.42	121.029	122.037	-0.124169	0.827287	-0.824388	0.876741	1.19716	m+H	Pantothenate and CoA biosynthesis
2;6-Dihydroxyphenylacetate	47.4889	168.036	167.029	-0.877963	-0.82574	-0.469395	-0.542596	0.309362	m-H	Phenylalanine metabolism	0.5745
Dehydroquinic acid	42.3425	190.05	189.042	-1.27338	-1.45123	0.53986	0.0249335	0.220033	m-H	Phenylpropanoids metabolism
Phenylacetaldehyde	157.979	120.05	121.058	-0.455922	-1.23783	-2.08664	-0.798281	0.776665	m+H	Phenylpropanoid biosynthesis
1-O-Sinapoyl beta-D-glucoside	126.739	386.115	387.122	0.182056	0.29419	1.78891	-0.306492	-1.40561	m+H	Phenylpropanoid biosynthesis
(S)-alpha-Amino-beta-phenylpropionic acid; L-Phenylalanine	47.4879	165.078	166.085	-0.441106	-0.745794	-0.883588	-0.961997	0.0421896	m+H	Phenylpropanoids
Desmethyldescarbamoylnovobiocin	468.286	555.211	556.218	1.60622	0.848897	1.44085	0.420319	-0.0159583	m+H	Phenylpropanoids: Coumarins
Hesperetin	422.158	302.275	301.268	-0.0451379	0.257585	0.919073	0.0125709	1.37063	m-H	Phenylpropanoids:Flavonones
Tylosin	341.441	901.507	968.487	-0.784408	0.0607377	0.412808	0.960485	1.64559	m+FA-2H+Na	Polyketides synthesis	0.7917
Actinorhodine	279.812	634.133	635.14	0.163838	2.05016	0.455606	-0.66023	0.386293	m+H	Polyketides synthesis
Carminomycin	283.742	513.173	514.181	-0.217318	-0.7612	-1.87066	-0.654452	-0.157347	m+H	Polyketides synthesis
Pheophytin a	180.33	870.573	869.565	-2.02247	0.425376	-0.0830609	1.09039	1.79863	m-H	Porphyrin and chlorophyll metabolism	0.6286
Hydrogenobyrinic acid a;c-diamide	264.732	878.45	877.443	0.178446	0.238307	-0.12975	0.00392801	-1.51429	m-H	Porphyrin and chlorophyll metabolism
Bacteriochlorophyllide d	149.879	482.206	483.213	-1.1306	-0.386328	-0.846414	-0.587527	-0.0902311	m+H	Porphyrin and chlorophyll metabolism
Guanosine diphosphate	269.37	443.029	444.036	-0.0344804	-1.46983	0.618261	-1.62775	-0.177973	m+H	Purine metabolism	0.9682
(S)-Ureidoglycine	65.0162	133.05	134.058	-0.129806	-0.816082	-1.47419	0.331932	-0.197462	m+H	Purine metabolism
1-Deoxy-D-xylulose 5-phosphate	37.2152	214.02	215.027	0.483134	1.25748	1.99945	-0.172181	0.151614	m+H	Terpenoid backbone biosynthesis	0.3284
Momilactone	447.325	314.185	313.177	-0.567099	1.12367	0.48865	-2.07751	-1.56841	m-H	Terpenoids synthesis: Diterpenoid biosynthesis
Aphidicolin	195.264	338.245	339.252	-1.11358	0.0695776	-0.740184	0.744151	2.78053	m+H	Terpenoids synthesis: Diterpenoid biosynthesis
2-Succinyl-5-enolpyruvyl-6-hydroxy-3-cyclohexene-1-carboxylate	125.124	328.073	327.065	-0.24199	0.297067	-1.41287	-0.870434	-1.0531	m-H	Terpenoids: Ubiquinone and other terpenoid-quinone biosynthesis
Zeatin	241.176	219.121	218.114	1.31946	0.347068	-1.8704	-2.93302	0.853209	m-H	Zeatin biosynthesis	0.05237
trans-Zeatin riboside monophosphate	282.192	431.117	430.11	0.267379	0.896824	-0.0381343	1.42346	0.681219	m-H	Zeatin biosynthesis
2-Methyl-4-(1H-purin-6-ylamino)butan-1-ol	264.754	221.136	220.129	-0.224919	1.74492	0.104629	2.07213	1.96431	m-H	Zeatin biosynthesis
